# Water lily (*Nymphaea thermarum*) draft genome reveals variable genomic signatures of ancient vascular cambium losses

**DOI:** 10.1101/2019.12.18.881573

**Authors:** Rebecca A. Povilus, Jeffery M. DaCosta, Christopher Grassa, Prasad R. V. Satyaki, Morgan Moeglein, Johan Jaenisch, Zhenxiang Xi, Sarah Mathews, Mary Gehring, Charles C. Davis, William E. Friedman

## Abstract

For more than 225 million years, all seed plants were woody trees, shrubs, or vines (1–4). Shortly after the origin of angiosperms ~135 million years ago (MYA) (5), the Nymphaeales (water lilies) became one of the first lineages to deviate from their ancestral, woody habit by losing the vascular cambium (6), the meristematic population of cells that produces secondary xylem (wood) and phloem. Many of the genes and gene families that regulate differentiation of secondary tissues also regulate the differentiation of primary xylem and phloem (7–9), which are produced by apical meristems and retained in nearly all seed plants. Here we sequence and assemble a draft genome of the water lily *Nymphaea thermarum*, an emerging system for the study of early flowering plant evolution, and compare it to genomes from other cambium-bearing and cambium-less lineages (like monocots and *Nelumbo*). This reveals lineage-specific patterns of gene loss and divergence. *Nymphaea* is characterized by a significant contraction of the HD-ZIP III transcription factors, specifically loss of *REVOLUTA*, which influences cambial activity in other angiosperms. We also find the *Nymphaea* and monocot copies of cambium-associated CLE signaling peptides display unique substitutions at otherwise highly conserved amino acids. *Nelumbo* displays no obvious divergence in cambium-associated genes. The divergent genomic signatures of convergent vascular cambium loss reveals that even pleiotropic genes can exhibit unique divergence patterns in association with independent trait loss events. Our results shed light on the evolution of herbaceousness – one of the key biological innovations associated with the earliest phases of angiosperm evolution.

**Significance Statement:** For ~225 million years, all seed plants were woody trees, shrubs, or vines. Shortly after the origin of flowering plants ~135 million years ago, Nymphaeales (water lilies) became one of the first seed plant lineages to become herbaceous through loss of the meristematic cell population known as the vascular cambium. We sequence and assemble the draft genome of the water lily *Nymphaea thermarum*, and compare it to genomes of other plants that have retained or lost the vascular cambium. By using both genome-wide and candidate-gene analysis, we find lineage-specific patterns of gene loss and divergence associated with cambium loss. Our reveal divergent genomic signatures of convergent trait loss in a system characterized by complex gene-trait relationships.
