## Supplemental Table 1 for "Water lily (*Nymphaea thermarum*) draft genome reveals variable genomic signatures of ancient vascular cambium losses"

### Sheet: Reads
Supplementary Data Table 1
Sequence Datasets Collected for Genome Assembly
	Read length	Num. of paired reads	Num. of bases	Est. coverage*
Short insert library	2x250	44640690	22320345000	40.2749
Mate-pair library	2x125	49345536	12336384000	19.7865
*assuming ave 50 bp overlap per read pair and genome size of 498,780,000 bp

### Sheet: Contigs and Scaffolds
Extended Data Table 1
Summary of Scaffolds and Contigs resulting from Assembly
	Scaffolds	Contigs
Number	6225	12204
Total size	368014730	362939005
Longest scaffold	1675956	717324
Shortest scaffold	1000	1000
Number > 1K nt	6219	12197
Percentage > 1K nt	99.9	99.9
Number > 10K nt	2549	4685
Percentage > 10K nt	40.9	38.4
Number > 100K nt	1050	1114
Percentage > 100K nt	16.9	9.1
Number > 1M nt	19	0
Percentage > 1M nt	0.3	0
Number > 10M nt	0	0
Percentage > 10M nt	0	0
Mean size	59119	29739
Median size	4693	2720
N50 length	275242	112740
L50 count	382	929
%A	30.4	30.83
%C	18.89	19.15
%G	18.9	19.16
%T	30.42	30.85
%N	1.39	0.01
